# Epigenomic regulatory programs reveal the latent heterogeneity of complex disease

**DOI:** 10.64898/2026.05.01.722123

**Authors:** Woo Jun Shim, Shaine Chenxin Bao, Chris Siu Yeung Chow, Sophie Shen, Zachary Riedlshah, Qiongyi Zhao, Jian Zeng, Sonia Shah, Dalia Mizikovsky, Mikael Boden, Nathan J. Palpant

## Abstract

Complex diseases exhibit substantial biological and clinical heterogeneity despite shared diagnoses. Here, we show that disease-associated variants are organised through recurrent epigenomic programs that capture coordinated regulatory activity across human tissues and cell states. These programs, termed Epigenomically Co-modulated programs (EpiCops), provide a disease-agnostic representation to partition disease-associated variants without phenotypic or disease-specific priors, revealing distinct tissue, cellular and chromatin contributions to disease risk. Applied to type 2 diabetes, EpiCops resolve risk variants into distinct regulatory profiles characterised by contrasting tissue contributions and epigenomic features with divergent cardiometabolic risks of myocardial infarction and non-alcoholic fatty liver disease. Together, EpiCops provide a generalisable epigenomic framework for linking inherited disease risk to cellular regulatory context and reveal how distinct regulatory architectures underlie biological and clinical heterogeneity of complex disease.
