## Supplementary Table 2 for "Epigenomic regulatory programs reveal the latent heterogeneity of complex disease"

### Sheet: Smith et al.
Phenotype	Description	Source
2hGadjBMI	2-hour glucose adjusted for body mass index	MAGIC	https://www.ebi.ac.uk/gwas/studies/GCST90002227
AcuteMI	acute myocardial infarction	UKB
AcuteRenalFailure	acute renal failure	UKB
AnginaPectoris	angina pectoris	UKB
Apoliprotein_A	apolipoprotein A	UKB
Apoliprotein_B	apolipoprotein B	UKB
BMI	body mass index	UKB
CHD	coronary heart disease	Finngen
CORATHER	coronary atherosclerosis	Finngen
Cholesterol	total cholesterol	UKB
ChronicIschaemicHeartDisease	chronic ischaemic heart disease	UKB
ChronicRenalFailure	chronic renal failure	UKB
DBPadjBMI	diastolic blood pressure adjusted for body mass index	PGS catalog	https://www.ebi.ac.uk/gwas/studies/GCST90310294
DiabeticEyeDisease	diabetic eye disease	UKB
DiabeticHypoglycemia	diabetic hypoglycaemia	UKB
DiabeticKetoacidosis	diabetic ketoacidosis	UKB
DiabeticRetinopathy	diabetic retinopathy	UKB
FGadjBMI	fasting glucose adjusted for body mass index	MAGIC
FI	fasting insulin	MAGIC
FIadjBMI	fasting insulin adjusted for body mass index	MAGIC
HDL	high-density lipoprotein cholesterol	UKB
HF	heart failure	UKB
HbA1c	glycated haemoglobin (haemoglobin A1c)	MAGIC
HeartAttack	heart attack (myocardial infarction)	UKB
IGF-1	insulin-like growth factor 1	UKB
IHD	ischaemic heart disease	Finngen
ISIadjBMI	insulin sensitivity index adjusted for body mass index	MAGIC
LDL_direct	direct low-density lipoprotein cholesterol	UKB
LiverFat	liver fat content	GWAS catalog	https://www.ebi.ac.uk/gwas/studies/GCST90267352
MI	myocardial infarction	Finngen
SBPadjBMI	systolic blood pressure adjusted for body mass index	PGS catalog
SHBG	sex hormone-binding globulin	UKB
WHR	waist-to-hip ratio	GIANT
asatadjbmiBoth	abdominal subcutaneous adipose tissue adjusted for body mass index	CVDKP	https://cvd.hugeamp.org/dinspector.html?dataset=Agrawal2022_LocalAdiposity_Mixed
ischaemicStroke	ischaemic stroke	Finngen
vatadjbmiBoth	visceral adipose tissue adjusted for body mass index	CVDKP	https://cvd.hugeamp.org/dinspector.html?dataset=Agrawal2022_LocalAdiposity_Mixed

### Sheet: Tanigawa et al.
Phenotype	Description	Source
DI	Disposition index	MAGIC
FG	Fasting Glucose	MAGIC
FI	Fasting Insulin	MAGIC
2hGlu	2-Hour Glucose	MAGIC
21001_irnt	Body Mass Index	UKB
vatadjbmi3	Visceral Adipose Tissue Adjusted For Body Mass Index	CVDKP	https://cvd.hugeamp.org/dinspector.html?dataset=Agrawal2022_LocalAdiposity_Mixed
30630_irnt	Apolipoprotein A	UKB
30640_irnt	Apolipoprotein B	UKB
30690_irnt	Total Cholesterol	UKB
30760_irnt	High-Density Lipoprotein Cholesterol	UKB
30780_irnt	Low-Density Lipoprotein Cholesterol	UKB
30830_irnt	Glycated Haemoglobin (HbA1c)	UKB
LiverFatMeasurement	Liver Fat Measurement	GWAS catalog	https://www.ebi.ac.uk/gwas/studies/GCST90267352
N18	Chronic Kidney Disease	UKB
DM_RETINOPAT_NOS	Diabetic Retinopathy, Unspecified	UKB
I20	Angina Pectoris	UKB
I22	Subsequent Myocardial Infarction	UKB
I25	Chronic Ischaemic Heart Disease	UKB
I9_HEARTFAIL	Heart Failure	Finngen

### Sheet: Kerner et al.
Phenotype	Description	Source
DI	Disposition index	MAGIC
FG	Fasting Glucose	MAGIC
FI	Fasting Insulin	MAGIC
2hGlu	2-Hour Glucose	MAGIC
21001_irnt	Body Mass Index	UKB
vatadjbmi3	Visceral Adipose Tissue Adjusted For Body Mass Index	CVDKP	https://cvd.hugeamp.org/dinspector.html?dataset=Agrawal2022_LocalAdiposity_Mixed
30630_irnt	Apolipoprotein A	UKB
30640_irnt	Apolipoprotein B	UKB
30690_irnt	Total Cholesterol	UKB
30760_irnt	High-Density Lipoprotein Cholesterol	UKB
30780_irnt	Low-Density Lipoprotein Cholesterol	UKB
30830_irnt	Glycated Haemoglobin (HbA1c)	UKB
LiverFatMeasurement	Liver Fat Measurement	GWAS catalog	https://www.ebi.ac.uk/gwas/studies/GCST90267352
N18	Chronic Kidney Disease	UKB
DM_RETINOPAT_NOS	Diabetic Retinopathy, Unspecified	UKB
I20	Angina Pectoris	UKB
I22	Subsequent Myocardial Infarction	UKB
I25	Chronic Ischaemic Heart Disease	UKB
I9_HEARTFAIL	Heart Failure	Finngen

### Sheet: Tissue-specific DNase
Phenotype	Description	Source
2hGadjBMI	2-hour glucose adjusted for body mass index	MAGIC
AcuteMI	acute myocardial infarction	UKB
AcuteRenalFailure	acute renal failure	UKB
AnginaPectoris	angina pectoris	UKB
Apoliprotein_A	apolipoprotein A	UKB
Apoliprotein_B	apolipoprotein B	UKB
BMI	body mass index	UKB
CHD	coronary heart disease	Finngen
CORATHER	coronary atherosclerosis	Finngen
Cholesterol	total cholesterol	UKB
ChronicIschaemicHeartDisease	chronic ischaemic heart disease	UKB
ChronicRenalFailure	chronic renal failure	UKB
DBPadjBMI	diastolic blood pressure adjusted for body mass index	PGS catalog
DiabeticEyeDisease	diabetic eye disease	UKB
DiabeticHypoglycemia	diabetic hypoglycaemia	UKB
DiabeticKetoacidosis	diabetic ketoacidosis	UKB
DiabeticRetinopathy	diabetic retinopathy	UKB
FGadjBMI	fasting glucose adjusted for body mass index	MAGIC
FI	fasting insulin	MAGIC
FIadjBMI	fasting insulin adjusted for body mass index	MAGIC
HDL	high-density lipoprotein cholesterol	UKB
HF	heart failure	UKB
HbA1c	glycated haemoglobin (haemoglobin A1c)	MAGIC
HeartAttack	heart attack (myocardial infarction)	UKB
IGF-1	insulin-like growth factor 1	UKB
IHD	ischaemic heart disease	Finngen
ISIadjBMI	insulin sensitivity index adjusted for body mass index	MAGIC
LDL_direct	direct low-density lipoprotein cholesterol	UKB
LiverFat	liver fat content	GWAS catalog
MI	myocardial infarction	Finngen
SBPadjBMI	systolic blood pressure adjusted for body mass index	PGS catalog
SHBG	sex hormone-binding globulin	UKB
WHR	waist-to-hip ratio	GIANT
asatadjbmiBoth	abdominal subcutaneous adipose tissue adjusted for body mass index	CVDKP
ischaemicStroke	ischaemic stroke	Finngen
vatadjbmiBoth	visceral adipose tissue adjusted for body mass index	CVDKP
EpiMap tissue groups where UKB variants in open chromatin regions are extracted
Digestive_System
Immune_B_Cell
Immune_T_Cell
Liver_Metabolism
Lymphoid_Tissue
Muscle_Tissue
Musculoskeletal
Neural_System
Pancreatic_Endocrine
Pluripotent_Stem
Reproductive_System
Respiratory_System
Urinary_System
Vascular_System

### Sheet: Stikker et al.
Phenotype	Description	Source
Asthma_Main	Asthma	Finngen
Diagnoses_main_ICD10_J45_Asthma	Diagnoses Main ICD10 J45 Asthma	UKB
Childhood_asthma_age16	Childhood Asthma Age 16	UKB
FEV1	Forced Expiratory Volume in 1 Second	UKB
FVC	Forced Vital Capacity	UKB
PEF	Peak Expiratory Flow	UKB
Wheeze_chest_symptoms	Wheeze Chest Symptoms	UKB
J18_pneumonia_unspecified	Pneumonia, Unspecified	UKB
J20_acute_bronchitis	Acute Bronchitis	UKB
Doctor_diagnosed_COPD	Doctor Diagnosed Chronic Obstructive Pulmonary Disease	UKB
J43_emphysema	Emphysema	UKB
Doctor_diagnosed_hay_fever	Doctor Diagnosed Hay Fever	UKB
Eosinophill_percentage	Eosinophil Percentage	UKB
Suggestive_for_eosinophilic_asthma	Suggestive for Eosinophilic Asthma	UKB
C-reactive_protein	C-Reactive Protein	UKB
WBC_count	White Blood Cell Count	UKB
Neutrophill_percentage	Neutrophil Percentage	UKB
